# Multi-scale modeling of human tissues from spatial transcriptomics with TERRA

**DOI:** 10.64898/2026.07.29.741565

**Authors:** Sebastian Birk, Mohammad Vali Sanian, Amirhossein Vahidi, Samuel Ogden, Daniyal J. Jafree, Adib Miraki Feriz, Carlo Leonardi, Arpit Merchant, Zichen He, Lloyd Steele, Adam Boxall, Marta Rosa Sallese, Jonas Maaskola, Ciro Ramírez-Suástegui, Sevda Öğüt, Koen Rademaker, MS Vijayabaskar, Batuhan Cakir, Sergio Marco Salas, Valentina Lorenzi, Josephine M. Bryant, Cecilia Kyany’a, James O. Jones, Raheleh Rahbari, Arti Mala Raghubar, Grant D. Stewart, Benjamin Rumney, Catherine Tudor, Minal Patel, Jasmine Halliwell, Hon Man Chan, Tong Li, Heather Stanley, April Rose Foster, Fani Memi, Kenny Roberts, Andrew L. Trinh, Elizabeth Tuck, Tannia Gracia, Shreya Rai, David Adams, Simone Webb, Martin Prete, Roser Vento-Tormo, Mats Nilsson, Heiko Lickert, Fabian J. Theis, Amin Ardestani, James J. Sun, Foad J. Rouhani, Lassi Paavolainen, Menna R. Clatworthy, Omer Ali Bayraktar, Muzlifah Haniffa, Thomas Mitchell, Mostafa Bakhti, Mo Lotfollahi

## Abstract

Spatial transcriptomics maps gene expression at cellular resolution, revealing how cells organize into multicellular niches. Yet computational analyses remain dataset-specific, without a transferable representation of tissue organization that generalizes across datasets, tasks and tissues or predicts how tissues behave under perturbation. We present TERRA, a foundation model pretrained on 112 million human cells profiled by spatial transcriptomics. From a single pretrained backbone, TERRA yields embeddings at the scale of cells, the genes they express and the neighborhoods in which they reside, and supports spatial *in silico* perturbation, all applied zero-shot to unseen tissues. At the cell level, in newly generated spatial data for developing pancreas, TERRA identified an islet-associated capillary state which we posit represents a developmental precursor of the mature islet microvasculature. At the gene level, in untreated kidney sections, in silico knockout of immune-checkpoint targets predicted a gene program of immune-checkpoint-blockade-associated nephrotoxicity, which we validated in treatment-exposed tissue and recovered in blood. At the neighborhood level, TERRA mapped macrophages across tissues to identify recurring cross-organ niches, which we term archetypes, including a tumor-boundary niche associated with poor prognosis in kidney cancer. Together, TERRA captures the spatial and multicellular logic of human tissue and predicts, *in silico*, its response to perturbation, providing a multi-scale framework for tissue biology, therapeutic development and clinical application.
