## Supplementary Table 4 for "Multi-scale modeling of human tissues from spatial transcriptomics with TERRA"

### Sheet: Fetal_pancreas
Gene	Ensembl ID	Probesets
NEUROG3	ENSG00000122859	4
NKX6-1	ENSG00000163623	5
PTF1A	ENSG00000168267	5
TEAD1	ENSG00000187079	5
TEAD2	ENSG00000074219	4
SOX4	ENSG00000124766	5
ZBTB18	ENSG00000179456	5
RFX6	ENSG00000185002	5
RFX3	ENSG00000080298	5
PAX4	ENSG00000106331	4
NKX2-2	ENSG00000125820	5
MAFA	ENSG00000182759	4
ARID5B	ENSG00000150347	5
INS	ENSG00000254647	3
GCG	ENSG00000115263	5
SST	ENSG00000157005	3
GHRL	ENSG00000157017	5
GAST	ENSG00000184502	1
CHGA	ENSG00000100604	4
CHGB	ENSG00000089199	5
RGS16	ENSG00000143333	5
MFNG	ENSG00000100060	4
KLF13	ENSG00000169926	5
IGFBPL1	ENSG00000137142	5
CBFA2T2	ENSG00000078699	4
BTBD17	ENSG00000204347	4
SHF	ENSG00000138606	5
CFAP126	ENSG00000188931	5
KIAA1324	ENSG00000116299	5
CPA1	ENSG00000091704	5
CEL	ENSG00000170835	5
SYT13	ENSG00000019505	5
ATAT1	ENSG00000137343	5
TMSB4X	ENSG00000205542	4
CLDN4	ENSG00000189143	5
MUC2	ENSG00000198788	1
MARCKS	ENSG00000277443	5
FOXA3	ENSG00000170608	5
TUBA1A	ENSG00000167552	5
KIAA1324L	ENSG00000164659	5
RAB15	ENSG00000139998	5
CDC14B	ENSG00000081377	5
LDB1	ENSG00000198728	5
MXI1	ENSG00000119950	4
EZR	ENSG00000092820	5
CD81	ENSG00000110651	4
LINGO1	ENSG00000169783	5
ROBO1	ENSG00000169855	5
KRT19	ENSG00000171345	4
GIPR	ENSG00000010310	5
SPP1	ENSG00000118785	5
GP2	ENSG00000169347	5
TEAD3	ENSG00000007866	5
TEAD4	ENSG00000197905	5
AMOTL2	ENSG00000114019	5
FJX1	ENSG00000179431	5
CRIM1	ENSG00000150938	5
PTPN14	ENSG00000152104	5
FOXF2	ENSG00000137273	5
DOCK5	ENSG00000147459	5
ASAP1	ENSG00000153317	5
ARHGEF17	ENSG00000110237	5
MMP7	ENSG00000137673	5
GCK	ENSG00000106633	5
GLIS3	ENSG00000107249	5
VGLL1	ENSG00000102243	5
VGLL2	ENSG00000170162	5
VGLL4	ENSG00000144560	4
COL1A1	ENSG00000108821	5
COL3A1	ENSG00000168542	3
COL6A1	ENSG00000142156	5
MMP2	ENSG00000087245	5
FN1	ENSG00000115414	5
ACTA2	ENSG00000107796	5
TAGLN	ENSG00000149591	5
SAV1	ENSG00000151748	5
JAG2	ENSG00000184916	5
HEYL	ENSG00000163909	5
LFNG	ENSG00000106003	5
RFNG	ENSG00000169733	5
WNT6	ENSG00000115596	2
CXCL1	ENSG00000163739	5
ONECUT1	ENSG00000169856	5
CELA3A	ENSG00000142789	4
PRSS1	ENSG00000204983	3
GFAP	ENSG00000131095	5
VIM	ENSG00000026025	5
TIMP1	ENSG00000102265	4
KRT7	ENSG00000135480	4
AMY2A	ENSG00000243480	4
PPY	ENSG00000108849	2
UCN3	ENSG00000178473	5
ALDH1A3	ENSG00000184254	3
ITGB1	ENSG00000150093	5
LMX1A	ENSG00000162761	4
SLC18A1	ENSG00000036565	4
STAC	ENSG00000144681	4
DDIT4	ENSG00000168209	4
PREX1	ENSG00000124126	5
GFRA1	ENSG00000151892	5

### Sheet: Adult_pancreas
Gene	Ensembl ID	Probesets
NEUROG3	ENSG00000122859	4
NKX6-1	ENSG00000163623	5
TEAD1	ENSG00000187079	5
TEAD2	ENSG00000074219	4
RFX6	ENSG00000185002	5
RFX3	ENSG00000080298	5
PAX4	ENSG00000106331	4
NKX2-2	ENSG00000125820	5
MAFA	ENSG00000182759	4
INS	ENSG00000254647	3
GCG	ENSG00000115263	5
SST	ENSG00000157005	3
GHRL	ENSG00000157017	5
CHGA	ENSG00000100604	4
CHGB	ENSG00000089199	5
RGS16	ENSG00000143333	5
KLF13	ENSG00000169926	5
CFAP126	ENSG00000188931	5
CPA1	ENSG00000091704	5
CLDN4	ENSG00000189143	5
MUC2	ENSG00000198788	1
CD81	ENSG00000110651	4
KRT19	ENSG00000171345	4
GIPR	ENSG00000010310	5
SPP1	ENSG00000118785	5
GP2	ENSG00000169347	5
TEAD3	ENSG00000007866	5
TEAD4	ENSG00000197905	5
FJX1	ENSG00000179431	5
CRIM1	ENSG00000150938	5
PTPN14	ENSG00000152104	5
FOXF2	ENSG00000137273	5
DOCK5	ENSG00000147459	5
ASAP1	ENSG00000153317	5
ARHGEF17	ENSG00000110237	5
MMP7	ENSG00000137673	5
GCK	ENSG00000106633	5
GLIS3	ENSG00000107249	5
VGLL1	ENSG00000102243	5
VGLL2	ENSG00000170162	5
VGLL4	ENSG00000144560	4
COL1A1	ENSG00000108821	5
COL3A1	ENSG00000168542	3
COL6A1	ENSG00000142156	5
MMP2	ENSG00000087245	5
FN1	ENSG00000115414	5
ACTA2	ENSG00000107796	5
TAGLN	ENSG00000149591	5
CXCL1	ENSG00000163739	4
ONECUT1	ENSG00000169856	5
CELA3A	ENSG00000142789	4
PRSS1	ENSG00000204983	2
GFAP	ENSG00000131095	5
VIM	ENSG00000026025	5
TIMP1	ENSG00000102265	4
KRT7	ENSG00000135480	4
AMY2A	ENSG00000243480	4
PPY	ENSG00000108849	2
UCN3	ENSG00000178473	5
ALDH1A3	ENSG00000184254	3
CCL5	ENSG00000271503	5
ISG15	ENSG00000187608	3
HLA-A	ENSG00000206503	4
HLA-B	ENSG00000234745	4
HLA-C	ENSG00000204525	4
HLA-E	ENSG00000204592	5
HLA-DRA	ENSG00000204287	5
HLA-DRB1	ENSG00000196126	5
HLA-DQA1	ENSG00000196735	5
HLA-DQB1	ENSG00000179344	5
TNFAIP3	ENSG00000118503	5
SH2B3	ENSG00000111252	5
CD74	ENSG00000019582	5
B2M	ENSG00000166710	5
SOX4	ENSG00000124766	5
GBP2	ENSG00000162645	5
IL7R	ENSG00000168685	5
FOSL2	ENSG00000075426	5
JUNB	ENSG00000171223	4
SMAD6	ENSG00000137834	5
JUND	ENSG00000130522	3
USP47	ENSG00000170242	4
PHLPP2	ENSG00000040199	5
PDCD5	ENSG00000105185	5
CCAR1	ENSG00000060339	5
RCAN1	ENSG00000159200	5
DES	ENSG00000175084	5
REG1A	ENSG00000115386	4
REG1B	ENSG00000172023	4
REG3A	ENSG00000172016	5
G6PC2	ENSG00000152254	5
ANKRD1	ENSG00000148677	3
CCL2	ENSG00000108691	4
SPARCL1	ENSG00000152583	5
FABP4	ENSG00000170323	5
LAMA1	ENSG00000101680	5
LAMA2	ENSG00000196569	3
COL6A3	ENSG00000163359	5
LAMB1	ENSG00000091136	5
TXNIP	ENSG00000265972	5
